# A co-evolved peptide-GPCR system senses host entry to drive fungal infection

**DOI:** 10.1101/2025.09.26.678928

**Authors:** Gabriel Mendoza-Rojas, Philip Nakonz, Min Lu, Johannes Postma, Naomi Shtakser, Max Heinen, Manav Patel, Orlando Arguello-Miranda, Sonja Billerbeck, Florian Altegoer

## Abstract

A successful infection requires pathogens to recognize the specific host environment in order to reprogram their physiology accordingly. One major way in which eukaryotic cells sense their surroundings is via G-Protein Coupled Receptors (GPCRs), which share a seven-transmembrane architecture and G-protein-mediated downstream signaling. While mammalian GPCRs are well-characterized and represent important drug targets, their fungal counterparts remain poorly understood. In the corn pathogen *Ustilago maydis*, we now uncover a GPCR-based mechanism that allows the fungus to scout the host environment to sense whether it has entered into the plant tissue. During infection, the fungus secretes the protein Pit2, which is cleaved by host apoplastic-cysteine proteases, releasing a peptide ligand ‘hidden’ within Pit2. This ligand activates the fungal GPCR Gpe1 strongly promoting fungal proliferation after initial host penetration. Comparative analyses reveal conservation of the Gpe1/Pit2 system, with co-evolutionary signatures preserving receptor-ligand specificity. Furthermore, this GPCR system recognizing ‘hidden’ peptide ligands shows conceptual similarities to the fungal pheromone mating system, without sharing sequence similarity. Our findings reveal a co-evolved mechanism between fungus and host that encodes environmental context into a protein scaffold, establishing a novel paradigm for host-dependent signaling with implications for inter-organismic communication.
