## Extended Data Tables for "A co-evolved peptide-GPCR system senses host entry to drive fungal infection": Extended_Data_Table_01.xlsx

### Sheet: 7TM Proteins
Extended Data Table 1. List of 7TM proteins identified in Ustilago maydis
From	Entry	Length	Gene Names	Protein names	GPCR Class	Sequence	Function [CC]	Transmembrane	Protein families	Motif
UMAG_00006	A0A0D1EB53	769	UMAG_00006	IZH3		MAPRRPSFGMSRSSPIIESSLSTHTCAALNDTDNPTMIHEPARPFHVRRRIRRASQPAQLPYAPLRFRYKPHDTLGAGFSSTTATATDSGTSDDEWDSPLFRQHYQPLTSLEYLDLPVSLPYSIVSLRAQVLSYLTELEVRARAFYAKRIFRTTSLSALDDASVSPAEASASALSSCAHDSDAKTAWADSHSAAFFQQLEAMREDLRRLVALLPTYQATASYALASRSQLLAPDWERLSSSFSLPISLGSGLRERLPRLPSTADAVRLKAELPALPAMPSLPQFDLDFASVLEPLSTHLPTQAYALAAKMQSRLEAIQDSVRNMAWRDALQSAVEDGKSATLAQRFEATFQDLSARSRSRANSLASRAGHAVHEAEEKLYQLAKELARNGHELIHYEHL…		TRANSMEM 502..522; /note="Helical"; /evidence="ECO:0000256|SAM:Phobius"; TRANSMEM 534..552; /note="Helical"; /evidence="ECO:0000256|SAM:Phobius"; TRANSMEM 564..581; /note="Helical"; /evidence="ECO:0000256|SAM:Phobius"; TRANSMEM 593..614; /note="Helical"; /evidence="ECO:0000256|SAM:Phobius"; TRANSMEM 635..656; /note="Helical"; /evidence="ECO:0000256|SAM:Phobius"
UMAG_00192	A0A0D1CFH4	532	UMAG_00192	Uncharacterized protein		MTNATLKQDLAWRHRVLLVVEDPSTHQQLAAQYVPVDLVRNGVTYIILYSMFATLLFVLLCAVLFKNGLSPQKRRLPFVWVLGFALLGGLLGSTLNTVFWAYQLFGTVSQDTMFRLWMSSTAMLYIVPLVTHFAIQLRLLSFYPTTLASRKKRTIISIVPSLLKVARLTTISITLHNSAAAYSQHGFGFVVSTAANDTSNLFTLIFQLADTVYASLFLLWRYWHLGRRDNELMQKKSHPVLRWSKQLMFAIAFGYVLPTIYAFALVLSKALSLSAVDMGFMLVANVYVQAFGAVLASLSSAYKWREDRFTDDLAPDNAVLPGMRNASDPFATGIILARDSRNVHALDSSMLDTSTSTKPCFFTSRLPSLDSRRRVANHLTTPESDAAPTGLTAIVTDGI…		TRANSMEM 43..65; /note="Helical"; /evidence="ECO:0000256|SAM:Phobius"; TRANSMEM 77..102; /note="Helical"; /evidence="ECO:0000256|SAM:Phobius"; TRANSMEM 122..143; /note="Helical"; /evidence="ECO:0000256|SAM:Phobius"; TRANSMEM 155..175; /note="Helical"; /evidence="ECO:0000256|SAM:Phobius"; TRANSMEM 201..225; /note="Helical"; /evidence="ECO:0000256|SAM:Phobius"; TRANSMEM 246..267; /note="Helical"; /…
UMAG_00262	A0A0D1CFP9	367	UMAG_00262	DUF6534 domain-containing protein		MADVMPKFPAMDLLLGCMYIGVMLNVWLFGFSIVQAYIYYVNFKTDKPLMRYFVLFLVIADTVNAVFDQVFMYQYLVSNFGNLEYASKSNRAFAADPVLTGIIAFSTQLFFAWRVYKLMHSKIMPAFIAAGALISLLSSIGTTIGVEIVLLFSEFQKFQEVVILWLGFAALTDLLITGSLVYTLNKSRTGFAATDDVITKLIRMTLQTGALTTLFAIVDLILFLASTTTLHLVFNLPLAKLYVNSLLSTLNARVTIGQGPQQYTMEGSTSDNARRGISTRTKRSNVFRPGGNNQPTIIHTQASHHDDVENGLGAFSSQDHFETGVHIKTIEETFEERHQDDGLRDYPSSHNDSLPVLEKSRADNDSL		TRANSMEM 13..40; /note="Helical"; /evidence="ECO:0000256|SAM:Phobius"; TRANSMEM 52..72; /note="Helical"; /evidence="ECO:0000256|SAM:Phobius"; TRANSMEM 92..113; /note="Helical"; /evidence="ECO:0000256|SAM:Phobius"; TRANSMEM 125..150; /note="Helical"; /evidence="ECO:0000256|SAM:Phobius"; TRANSMEM 162..184; /note="Helical"; /evidence="ECO:0000256|SAM:Phobius"; TRANSMEM 205..225; /note="Helical"; /ev…
UMAG_00299	A0A0D1E905	876	UMAG_00299	Uncharacterized protein		MNRLRAATASTPWLVSLLACVLFIIATLVHAHISPQQQLQPRQPIARPAAVTPLPSSFQDAKPLPQHVPHPSQPHVFGRQAESSTPSPATTTYSELPTAAITIDGQPPLTSASDPLLALMPDFAFSMPAQIVVDGINIALISVLLIHLLFTVQYHFPLSRKNFYLQISSSLMLLISLSVTLHIVLTQLESESQRYPFMFPYIGIQLPPGDDSWTKLQEVFFLLMRAITTALIHITHIQFLTLLFPSALEARLILWMLGPLAIINSGMEFTGLADDSDAKTNDLGDAIRNICNSTLTLLYTTALLIWGLLVNRRRAWRAGGGTAAFGGGSVGLALINTAISFTEIKYDRLWWLPNVCWTLTIWQSWLGFWWWVSSGMGIGEVEDRQERLERKRKREERKR…		TRANSMEM 136..156; /note="Helical"; /evidence="ECO:0000256|SAM:Phobius"; TRANSMEM 163..185; /note="Helical"; /evidence="ECO:0000256|SAM:Phobius"; TRANSMEM 219..240; /note="Helical"; /evidence="ECO:0000256|SAM:Phobius"; TRANSMEM 252..273; /note="Helical"; /evidence="ECO:0000256|SAM:Phobius"; TRANSMEM 293..310; /note="Helical"; /evidence="ECO:0000256|SAM:Phobius"; TRANSMEM 322..341; /note="Helical"…
UMAG_00371	A0A0D1EC87	292	Ops1 UMAG_00371	Opsin-1	Class IX, Opsin	MNSFYYDSVLDAFKKPEVGIPPIPPHLEHPIVSTQWGHTYLWVVFFIMAGFSLLFFISSQRASYRYRLMHTTTFFITAIAALSYFAMATGVGKTLSTIGGGHHAPREFYFARYIDWALTTPLLLFDLTLLAGLPVAEIIVLVLADEVMIVTGVIAGVHPTKTGKWGFFTFSCIAFAWVLLQLVTSGRSTAFLRSPKVGGLYNQVSLALVVVWTAYPVAFALCEGTGKLNPDAEILFFAILDVIAKPLWGAWLLLATPDEGHVLVPESLCAPAGSPASGGYGAISQEPRAEDA		TRANSMEM 39..56; /note="Helical"; /evidence="ECO:0000256|SAM:Phobius"; TRANSMEM 68..87; /note="Helical"; /evidence="ECO:0000256|SAM:Phobius"; TRANSMEM 122..144; /note="Helical"; /evidence="ECO:0000256|SAM:Phobius"; TRANSMEM 165..184; /note="Helical"; /evidence="ECO:0000256|SAM:Phobius"; TRANSMEM 204..222; /note="Helical"; /evidence="ECO:0000256|SAM:Phobius"; TRANSMEM 234..254; /note="Helical"; /e…	Archaeal/bacterial/fungal opsin family
UMAG_00970	A0A0D1E662	699	UMAG_00970	Uncharacterized protein	Class III, Carbon/Aminoacids	MVLAFNSSLPIDVLPPLSGDYSFDITNLQNFLEHLFRPQIDTSFVDQIYLCIGIMAFLLIVNAALVLHRLLHGRAWVFKLWHVAGGTFVIPNAVFAFLLCVAGFGFVWMAYAILSIQHYRKYTFEWCYYPWKVLIWTPLWTGSWLTSFGLVSAFPDALTRKIDGSKQKRLILSPSAFNIACWGTPLLQLCSILPLSLIAGRHNAAAASDFARWLEDVRVESQQDIAETIAMQLRIRAMDLWLEMTKVYWYVAVIMTCWCAWAIVALLAYVPIGAHVLVRIRRQLEHERSKKQTAAGYATPSELETGVKLGCDPLGTLTPSSCIDLSTSRVYPAMREHPFGCSKSAKRLRTAEERLVRNLKRLHQNLFIQYLGVSAAIFCFFVASGADAVFVYDASRYGD…		TRANSMEM 47..67; /note="Helical"; /evidence="ECO:0000256|SAM:Phobius"; TRANSMEM 88..113; /note="Helical"; /evidence="ECO:0000256|SAM:Phobius"; TRANSMEM 133..154; /note="Helical"; /evidence="ECO:0000256|SAM:Phobius"; TRANSMEM 175..199; /note="Helical"; /evidence="ECO:0000256|SAM:Phobius"; TRANSMEM 247..272; /note="Helical"; /evidence="ECO:0000256|SAM:Phobius"; TRANSMEM 367..385; /note="Helical"; /…
UMAG_01374	A0A0D1E6B3	435	PIT1 UMAG_01374	Virulence factor PIT1 (Proteins important for tumors 1)	Structural similarity to Ste3	MERHDGEEYIPAIFGGQPPHASQVISLMKFSQETTTWNLPIMIAQALLVSEVIRTYPAELRMLHRLFQRKHPNMAEIFFILIKYLTIFAVIFDILVTETFAARTDFDCRSWAWTSSTFYFMCSTLVFCVIGWRARIIFRTSQVASWSLSVGLMGQFAVAMWTNYRVDKADALTPAGTCAPAAQVHADASQRNAALQLHFWQSSTFWFLLYNTIFESSILMACCIKLRKTSSGPSGLTKIAKVLFSNNVHYMAGVETCNVIELVMLLGWTSSLPPVHITSIAIQIVVGLQMLIGEQEAVYSPTCSQLSYSQYSSDSGGYINKHHAATSSSNGTFSTPSRTLSYVKRPGTGTTVADIGCADASGGGQHGRKGTFSSISSVPAYVKANPIVETVSPQMPSKA…	FUNCTION: Plasma membrane virulence factor required for spreading and inducing tumors in infected leaves. {ECO:0000269|PubMed:21692877}.	TRANSMEM 33..53; /note="Helical"; /evidence="ECO:0000255"; TRANSMEM 77..97; /note="Helical"; /evidence="ECO:0000255"; TRANSMEM 111..131; /note="Helical"; /evidence="ECO:0000255"; TRANSMEM 143..163; /note="Helical"; /evidence="ECO:0000255"; TRANSMEM 204..224; /note="Helical"; /evidence="ECO:0000255"
UMAG_01737	A0A0D1E3B9	612	UMAG_01737	Adiponectin receptor 1		MAATAAIHRPRTLVSAWLLLSSFVVAWDVGYILLRPRSMLGGDLHWIWSPYSLYMNVDYIYGLPSWNTKDGFPAAQSLMNVGESILNLLYIYLVHVKATPASLAVAPIYGLVAVTMTLSKTILYVLNDFCCGWCKTGHNDWYTLIVYWIIPNGLWILFPSIIAFIFIQELSISLKVAAGVQGAIDPVPLPSLSPTADANGGEKENGLNSERTLEVGPNPYLVDHSQLPSWAQDNTWIVKGYRRPGAKHQDPRLKKYDHGTAYKCWRSVWAYWHNETVNIHTHLWGAVFSVGLFVSHLLQHLHLLPSFLRPLSHHAIFYPSSLTFTTVSGKVLRLASASYPFSSPTSHAASASWLPSTSSRLLARISSIFLSSSASSASTASTNLADLSVRAPDTLDIAG…		TRANSMEM 12..34; /note="Helical"; /evidence="ECO:0000256|SAM:Phobius"; TRANSMEM 74..94; /note="Helical"; /evidence="ECO:0000256|SAM:Phobius"; TRANSMEM 106..125; /note="Helical"; /evidence="ECO:0000256|SAM:Phobius"; TRANSMEM 145..167; /note="Helical"; /evidence="ECO:0000256|SAM:Phobius"; TRANSMEM 397..416; /note="Helical"; /evidence="ECO:0000256|SAM:Phobius"; TRANSMEM 436..456; /note="Helical"; /e…	ADIPOR family
UMAG_01832	A0A0D1CBT3	471	UMAG_01832	G-protein coupled receptors family 1 profile domain-containing protein	Structural similarity to Ste3	MSGIPMTVTAIAAFPTRAPFMGNVSSLAPFTNSTAGRHLFHPPDDLVVISARRVNSILPSLITASMALGLVVSDWSIHLPWEWKLLTRRKKWKLSHIAYFASRIGGLGYAITALLHSTVGNVAGGPVELGAARWDYANFACQADRRASIFFSLLSIGGSTGILLLRCLALYRFHIVAVISLGLLWLATPAFLMVNIFVLGSQSRRNGISACDPSPPRKLGSNPIIYMMPWFFLPVFDSTILVLSLIGLRRASHRRRSSPLERMFRKDNIFYYAIVFLCVIPIPIWYVCQQRDGRMMPYLNLYIGLSSILSCRMFINLWKAIGRELALAHTFSSNVHDQYRIDTTSMEQATAGLVASHVSLPTSAANPLQPCGAESITKLPSRAESSTNGVGVLAVSEKA…		TRANSMEM 97..116; /note="Helical"; /evidence="ECO:0000256|SAM:Phobius"; TRANSMEM 149..168; /note="Helical"; /evidence="ECO:0000256|SAM:Phobius"; TRANSMEM 175..198; /note="Helical"; /evidence="ECO:0000256|SAM:Phobius"; TRANSMEM 224..248; /note="Helical"; /evidence="ECO:0000256|SAM:Phobius"; TRANSMEM 269..287; /note="Helical"; /evidence="ECO:0000256|SAM:Phobius"
UMAG_01983	A0A0D1E8W1	298	UMAG_01983	DUF7702 domain-containing protein		MTWPTQIIIDCVFIPLYATLLLLNLLSVVKHAHDRSGGLISLLLVTVLHLVGNVMLVVAYTKHNASATVVIWGSILQWVGLSPLISSVLAIWSHARSTLHPRDKWSTRVVRMMNLVNMVALVCLITGYTGTDFTDDHGVPLKKPHLAVQTKVGAVLYILLSFVLVLLVVLGLRHIRRGQQNAAIRPILLAASTLMLIRSAYAAYTTFSASLLVPRSIWTKLVLQYITELAALTALTCLPFLIKKTTPNAIQVSSFDVERDGTPLPAKPLQAWSPAQVEFQQYQPSQMPSSPPPPPPPH		TRANSMEM 6..26; /note="Helical"; /evidence="ECO:0000256|SAM:Phobius"; TRANSMEM 38..59; /note="Helical"; /evidence="ECO:0000256|SAM:Phobius"; TRANSMEM 71..92; /note="Helical"; /evidence="ECO:0000256|SAM:Phobius"; TRANSMEM 112..131; /note="Helical"; /evidence="ECO:0000256|SAM:Phobius"; TRANSMEM 151..170; /note="Helical"; /evidence="ECO:0000256|SAM:Phobius"; TRANSMEM 182..201; /note="Helical"; /evid…
UMAG_02021	A0A0D1CCK0	365	UMAG_02021	Uncharacterized protein		MHEITIATLLISAVGASAQSTLTDATAAVTPNRTIDAAASTASPTGILKYEPSKGGNYFVGGMYALLSAIIFVHIYRRKDRWALCLPIGCVCSALGFFVRPSIDPYNVSLGLYIVQSMFVVISPAAFLAFNYLLYGRMILAVDKDFGSSAIEAHELESRPLTVTQKLTILHKAGGPKTEKSRFSFIPPRIVGRVFVWSDVITFIVQCAAGGLQASGGSGNQKMVEFGDKLFLAGVIVQGLSYILFTLLLTYATCLVMRDGSRAKAGFVQSNTILGLEKPIFALVAGLYFSSIFIIIRSVYRMIEFSQGYNGYLVSHEIYLFVLDAAPLLLAVGVWAIMWPSILLERIFDKRFSRYEEYAVSKTAS		TRANSMEM 58..75; /note="Helical"; /evidence="ECO:0000256|SAM:Phobius"; TRANSMEM 82..99; /note="Helical"; /evidence="ECO:0000256|SAM:Phobius"; TRANSMEM 111..134; /note="Helical"; /evidence="ECO:0000256|SAM:Phobius"; TRANSMEM 190..211; /note="Helical"; /evidence="ECO:0000256|SAM:Phobius"; TRANSMEM 231..258; /note="Helical"; /evidence="ECO:0000256|SAM:Phobius"; TRANSMEM 279..300; /note="Helical"; /e…
UMAG_02219	A0A0D1E0E8	329	UMAG_02219	Uncharacterized protein		MTSCLLQVVLGTAPIFAQFFLVISPAYLLWKVGRVPGIAIDISTESLVLLMAIHAYRYRDIYANPLSSDHLGKLLHLFGFGLLVLTVNYYQRRATLCQPPTDALYVEEQVHVQHDRWHETKQQDEEQQVESLVTLGSAETAVQTSAPSERKRVCFDPRLFASLVIWPFVTTLYTGEHSLLSRVISMYYAEPLNPFWPDLAIQLDLLFTLLELNALVVLLVRFTHQRRVVLNVASPSAHIGAMGIDTQSLKPSLPVPTSLWIFTGGLQLSAALTLLTLVDDLVSSIAHQRPQAEREILIFHLVGYSMQLLIWFGFFVFNHFSMARIIQRR		TRANSMEM 6..30; /note="Helical"; /evidence="ECO:0000256|SAM:Phobius"; TRANSMEM 70..90; /note="Helical"; /evidence="ECO:0000256|SAM:Phobius"; TRANSMEM 159..179; /note="Helical"; /evidence="ECO:0000256|SAM:Phobius"; TRANSMEM 199..220; /note="Helical"; /evidence="ECO:0000256|SAM:Phobius"; TRANSMEM 259..278; /note="Helical"; /evidence="ECO:0000256|SAM:Phobius"; TRANSMEM 298..320; /note="Helical"; /ev…
UMAG_02222	A0A0D1C8A8	499	UMAG_02222	Membrane protein Dik6		MLLNLFRAFTPDDFVWRHDITTNADLLAFIHSMILPRPSKAVQVYMVLDVIQSLVTAGLCANVILKKGRARSTRFIMLPYSFVLTCSPRSPISNVSSTRRKGLLTSRRSWIHLPLPHSAWVMNTFMVGVGVTMLVYNGVMLYFSARQRYLANARPHGIYSDLASKHHTREWLDSMPTAEALYQTKLAWCDLVNVYRWCCAGLASYMVLVVLMIAMLVLYAVPNQMYLLDHLLHMYPDEHFVQPRKRGLTHTIPALWKIGRPSKLSGNQYSAFKKTWMMIVLGHSQVVLLLAGVFAFAVPLFYLYFVPWYNLFHGKSADHQVEFIVSYIISAAFLTGGWITAFSAMLTFDDVYRAVLGLGNATTESGPMSRTVDSDSTLHVSNDVESDAQREHPTKLQST…		TRANSMEM 42..65; /note="Helical"; /evidence="ECO:0000256|SAM:Phobius"; TRANSMEM 120..143; /note="Helical"; /evidence="ECO:0000256|SAM:Phobius"; TRANSMEM 194..221; /note="Helical"; /evidence="ECO:0000256|SAM:Phobius"; TRANSMEM 286..304; /note="Helical"; /evidence="ECO:0000256|SAM:Phobius"; TRANSMEM 324..348; /note="Helical"; /evidence="ECO:0000256|SAM:Phobius"
UMAG_02383	P31302	357	PRA1 UMAG_02383	Pheromone receptor 1	Class II, Ste3-like	MLDHITPFFALVAFFLVLMPFAWHIKSKNVGLIMLSIWLMLGNLDNFVNSMVWWKTTADLAPAYCELSVRLRHLLFIAIPASNLAIARKLESIASTRQVRAGPGDHRRAVIIDLLICLGIPIIYTSLMIVNQSNRYGILEEAGCWPMMVFSWLWVLLVAAPVIVVSLCSAVYSALAFRWFWVRRRQFQAVLASSASTINRSHYVRLLLLTAIDMLLFFPIYVGTIAAQIKSSISIPYGSWSSVHTGFNQIPQYPASLVLMENTFQRNLILARLVCPLSAYIFFAMFGLGLEVRQGYKEAFHRALLFCRLRKEPKASALQHVVADIEVVTFRSHDTFDANTSTKSEKSDIDMRGSEAA	FUNCTION: Receptor for the A2 pheromone, a prenylated mating factor.	TRANSMEM 5..25; /note="Helical; Name=1"; /evidence="ECO:0000255"; TRANSMEM 32..52; /note="Helical; Name=2"; /evidence="ECO:0000255"; TRANSMEM 67..90; /note="Helical; Name=3"; /evidence="ECO:0000255"; TRANSMEM 110..130; /note="Helical; Name=4"; /evidence="ECO:0000255"; TRANSMEM 145..165; /note="Helical; Name=5"; /evidence="ECO:0000255"; TRANSMEM 206..226; /note="Helical; Name=6"; /evidence="ECO:00…	G-protein coupled receptor 4 family
UMAG_02629	A0A0D1E071	335	UMAG_02629	Uncharacterized protein	Class IX, Opsin	MNVVSELLKRAGNMALSSNPTVADIDITTPGSDWLWAVFSVMAATGLGTMVWSLKVSRGERAFHYLSAAILATASVAYFSMASDLGATPVRVEFTNYGPNEVNGLRPTRSIWYVRYIDWTVTTPLLLLEILLVSGLPLSTVFITIFFDLVMIITGLIGSLVESTYKWGYYTMGCVAMFYVFWVIYGPGLKSASHLGADFKKAYLYSSLVLTILWTLYPVAWGLADGSNTISPNAEMIFYGVLDLLAKPVFALFHLWSLRRCNYSSLHLKSGKFSDYEDLSGNHYRSMEGGKASEAGVTGAGVNGVATGVNTTGADVTGANVLHPAPPTQMHTVTQ		TRANSMEM 34..54; /note="Helical"; /evidence="ECO:0000256|SAM:Phobius"; TRANSMEM 63..81; /note="Helical"; /evidence="ECO:0000256|SAM:Phobius"; TRANSMEM 113..133; /note="Helical"; /evidence="ECO:0000256|SAM:Phobius"; TRANSMEM 140..161; /note="Helical"; /evidence="ECO:0000256|SAM:Phobius"; TRANSMEM 167..190; /note="Helical"; /evidence="ECO:0000256|SAM:Phobius"; TRANSMEM 202..224; /note="Helical"; /e…	Archaeal/bacterial/fungal opsin family
UMAG_02701	A0A0D1E4H9	389	UMAG_02701	Uncharacterized protein	Structural similarity to Ste3	MWLCIGIFAYDTLQYLAFDLSIVLGRRPRRWPQLPYLLSKLFMWSYLLSNMILVLTNAEIDCKGTLYAIEAQMGLITVSSSVLLALRAVCVYSGKAQTAVSALLSIMTLGLLAAWMEGVTDVQATWIPKGGNPWQEGTCSFTTMSKQYAIKYIVTIVFDFVVMALTVVGVVRMTSGTRIGAVLIRQGIQYFLATFVINSLVAGLTLANLNSVMSLIGAVPSATVCVMCSTRLYVRLAEEVKPKPDGISSTRLSTSLSGSGMEKVSRFFKRSNQLHASLANSISHSSSNDGTVAKSHGVDVLSYGLHNGAHSSADVKSFDTTNSHEDLEAQTSSRGQSLGATAIINIIEEHTVTREPMPEHLAGVLARHEFNHAGKVENAEAQFPHLSKS		TRANSMEM 34..55; /note="Helical"; /evidence="ECO:0000256|SAM:Phobius"; TRANSMEM 67..86; /note="Helical"; /evidence="ECO:0000256|SAM:Phobius"; TRANSMEM 98..116; /note="Helical"; /evidence="ECO:0000256|SAM:Phobius"; TRANSMEM 150..170; /note="Helical"; /evidence="ECO:0000256|SAM:Phobius"; TRANSMEM 190..209; /note="Helical"; /evidence="ECO:0000256|SAM:Phobius"
UMAG_04125	A0A0D1DV72	334	UMAG_04125	Uncharacterized protein	Class IX, Opsin	MFTNILLKRAGNRALDVNPPNADIHLGRWGSDWGWVVFCVMAASTLGLLVWTFILPRKRRTFHYLLTAVLAISTISWYSQASDLGATPITTQFLHNSQRGGGYGGYPTRQIWYSRYVDWTLTTTLLLLSLLLITGLPLSIIFITLFFNILMIVCGLLGALTRTRYKWGYFAFACAALGYVLYHVFASGLRSSRRLGSRFGRAFLAASLLLAIIWPMYPICWGLSEGGNVIGVSAEFLWYGLLDIFSKPIFAFLFLGMLKKCDYGALRLRSGKRSEEDSDVHEPRRENMEKDHERIGSLPDHNADDSNRVGTHPAMRASVGTTQPAAGVPHTLVT		TRANSMEM 33..55; /note="Helical"; /evidence="ECO:0000256|SAM:Phobius"; TRANSMEM 62..79; /note="Helical"; /evidence="ECO:0000256|SAM:Phobius"; TRANSMEM 116..133; /note="Helical"; /evidence="ECO:0000256|SAM:Phobius"; TRANSMEM 140..161; /note="Helical"; /evidence="ECO:0000256|SAM:Phobius"; TRANSMEM 167..187; /note="Helical"; /evidence="ECO:0000256|SAM:Phobius"; TRANSMEM 199..217; /note="Helical"; /e…	Archaeal/bacterial/fungal opsin family
UMAG_04130	A0A0D1DV76	518	UMAG_04130	Dik6 virulence factor		MAAATIADLDAPERIPSLLHSIDPNSMIFLHRGQTRLQLAKALSTVVYAPLPHSSRIWLVASEFEVILTFLVCAIMLYKKRALGHFWIFTKRTSQNGSFVVSNAVFTLVLGVASYLFAWDSLAMIISSFSFANISTMQWWCVIPLPWLPLVVSAYISIHGFTVGCSPRSPLSVINSHAGTAHKRWYYVPIGKSPIILNTLLVLPCVLFTISSIALVAMSCNTFFRAKAFAHHHLSPDLLHQMQDSAAGHPTSLPNPDDLASDELVWLARNVAARYMDVHRYVCINLAIFAAAAISIFIPCIGYGIPNVVHLVDHACSRYPQPLPASCKSFPRKLWFLVTKGKPVSSHSTTHLNLGSWKMTILAVIYVSILVVCVPLFGFIPIFIICDTFPHRVQTGNLV…		TRANSMEM 57..78; /note="Helical"; /evidence="ECO:0000256|SAM:Phobius"; TRANSMEM 99..118; /note="Helical"; /evidence="ECO:0000256|SAM:Phobius"; TRANSMEM 195..217; /note="Helical"; /evidence="ECO:0000256|SAM:Phobius"; TRANSMEM 282..305; /note="Helical"; /evidence="ECO:0000256|SAM:Phobius"; TRANSMEM 361..386; /note="Helical"; /evidence="ECO:0000256|SAM:Phobius"; TRANSMEM 398..423; /note="Helical"; /…
UMAG_04160	Q8X1C0	532	dkh6 UMAG_04160	Dkh6		MGDMDVPSPSLSLLRAISPYSMTFLHRGQTRAQVIDTLAKLIYVPETDGHRVWLLISQVECVIALLVSVYLLLRKKTYCTLWLVSKRESAFGGLYVTNAVFTLVIGIGVYLLAWRATAITATAFSIARRSSIAWWWIIPAPWTPLVVGAYVSMHGFILSSSPRSPLSPVNSARNAEWFYLPVAKRPAVVNTTLVLAPVLYVMATLVICGFAAQQYHVAKHLASDILPIDILDKITYNSNSGHLDSSLTDVLASDDLLCASRRVAAAYLDVHRLVCINLILSSIGAFCISMAAGLYGVPNSVYLVDHACSLDATSAACTMNHVQKTMWLISRGRSTHSDQAAGSPSANTCKMTLFAQAYVWLIVICAPLFGVVPIVIVASSFPSEVQNGDFSPTLRVVIV…		TRANSMEM 52..73; /note="Helical"; /evidence="ECO:0000256|SAM:Phobius"; TRANSMEM 93..113; /note="Helical"; /evidence="ECO:0000256|SAM:Phobius"; TRANSMEM 134..157; /note="Helical"; /evidence="ECO:0000256|SAM:Phobius"; TRANSMEM 187..212; /note="Helical"; /evidence="ECO:0000256|SAM:Phobius"; TRANSMEM 270..295; /note="Helical"; /evidence="ECO:0000256|SAM:Phobius"; TRANSMEM 357..381; /note="Helical"; /…
UMAG_05675	A0A0D1DWI0	442	UMAG_05675	PQ-loop repeat-containing protein 1	Class VI, PQ-loop	MSISDLASLGMAIGAPLVYADQAYSIYRKQDARGFSHDVCAVLLIANITRCFFWLGERFEFALLLQSLLMIAAQLGLLYLCIRFKPVTRWSKSISSDGARVVFDGAHEEQQNDAQGASTSRDLMDFHQADAQAEEEQEQEQAYANKQPLLVTLGAMFRRGNPASSSYGRLSSTDHSSYNTSSDLPRSNTTSSSNTTSAFSRLTSLFTSLIPTSGRPLNFWQWSDYNSYLIFLFLLILLLAILYMILSSSSRFISLLGYIALGLESTLPIPQLIANYRRKSLAGFRTSVLIGWLGGDSFKLLYFVLKASPVQFTSCAIFQLSVDLAILAQSRMYLEKTQSDEEEMQAKQQSTQASGARSAAHTQIEEDADDELARQSVARRSGGATSVSTNAAKSKAKAN…		TRANSMEM 61..82; /note="Helical"; /evidence="ECO:0000256|SAM:Phobius"; TRANSMEM 225..246; /note="Helical"; /evidence="ECO:0000256|SAM:Phobius"; TRANSMEM 252..274; /note="Helical"; /evidence="ECO:0000256|SAM:Phobius"
UMAG_05690	A0A0D1DWK4	955	UMAG_05690	Uncharacterized protein	Class III, Carbon/Aminoacids	MPRLPASAPDAMAGEPSRVAYRIVQLLRSSTQPSDFPASIVSGLSSTDPSVQQAAIAELRAYIKRLFFLHFEPFFFISNIAVAGIICLIIVIGFPVVLHRLCHGRLYPFRVERRAQGSYLVPNAINCFLLLEGVYGVLTVAFNFVVWQLFNNEMEAWVPIWQAVRSLIWIPLYMGAFLTGWGSFYTAPGALDKPTAARNKSSARGHLAWPVIVNLACWGVPVALVVSLLPPVCLSSVTLTNAYNDYKDWDRRFNALLESTPANTPVNQVLVDDFRSQAYTIFTNWTRSYYYIDIGYVIWGFWALVFVAFYVPAGGVLVYLLYRQVRRQKSILLSYQRKLDVQLAQEEAQTQVSVLTREEAAEKDSRHPSEQAAQSKQPGVWSAANLTSRIGAPLENIYE…		TRANSMEM 74..98; /note="Helical"; /evidence="ECO:0000256|SAM:Phobius"; TRANSMEM 119..147; /note="Helical"; /evidence="ECO:0000256|SAM:Phobius"; TRANSMEM 167..187; /note="Helical"; /evidence="ECO:0000256|SAM:Phobius"; TRANSMEM 207..229; /note="Helical"; /evidence="ECO:0000256|SAM:Phobius"; TRANSMEM 296..322; /note="Helical"; /evidence="ECO:0000256|SAM:Phobius"; TRANSMEM 536..561; /note="Helical"; …
UMAG_05760	A0A0D1DRJ1	1433	UMAG_05760	Membrane-associated protein		MTVLVVVLILLSVGSSLVVLLGVATSILRASLRDVARSSIASRWHAFDVWERLHLVLCLLDALLLLAVTPVFVRYAHSASGDAIGHRALSSAATVFATASVMVLRPAILGALAAGFRCTRSAWRVSIAVTTMALVVALSTIASLVGCSSVTRTSSTCANIHEIKIIMVTSQIVFASLATAGLIILARSSTNNKILTPVRSYRTSIVAARAPSLSLLIHTQPEAWTRHIELDMRTHLTDFGPSREHEASIDYGPEMVHRLLGETAGSRRTADQVAPGSQGYASAAASSANPYRVGSTCSITSRDAFNGLGLGASRVDLAQSADAKSTSGSLASRVLFDDTRRSASAMSRSATQDVLLQKRSDDGQDGRVGGQRGAPEWFSQLPAGLASLWIPIALLSAAL…		TRANSMEM 6..32; /note="Helical"; /evidence="ECO:0000256|SAM:Phobius"; TRANSMEM 53..73; /note="Helical"; /evidence="ECO:0000256|SAM:Phobius"; TRANSMEM 93..113; /note="Helical"; /evidence="ECO:0000256|SAM:Phobius"; TRANSMEM 125..145; /note="Helical"; /evidence="ECO:0000256|SAM:Phobius"; TRANSMEM 165..186; /note="Helical"; /evidence="ECO:0000256|SAM:Phobius"; TRANSMEM 381..403; /note="Helical"; /evi…
UMAG_06152	A0A0D1DNY5	953	UMAG_06152	G-protein coupled receptors family 2 profile 2 domain-containing protein	Structural similarity to Ste3	MPNHLSPASLVYQRGAMYPNSLLTSSPSSPLPPHPYANLSANTSINLAVPQIFVVNPTSDNIFLHVNSETAHAAIIGLIYSSMWMGALGWDIVSTISFDIRVIKETTWSSSFSSIYSIAYLLSRYVSLSWLVTAVTNSVIMTNHCDAWMKGSTALFSTGISATMLVFCLRTCSIWHMKQKVVSLVVSTWLLVVAFGILLPVMSYGSQLPTSNFCSWHFNGFYVVGVFGSLLIFDLVCLVLTVCKLNKAGWRGLLCSLFPSSRHNLDAEDVKTMLVQKTTAFFAIQFLFLISALLVYVLTDTYAYRLMNLVASNAVASSMAGRIFRRAWRQTRELAPHNVNRPPSYFLAWAEEHRDSALSANDIHSVYSPINDSADGGRTEAAASNPTRTSRNKDKHDSL…		TRANSMEM 71..93; /note="Helical"; /evidence="ECO:0000256|SAM:Phobius"; TRANSMEM 114..135; /note="Helical"; /evidence="ECO:0000256|SAM:Phobius"; TRANSMEM 147..169; /note="Helical"; /evidence="ECO:0000256|SAM:Phobius"; TRANSMEM 181..201; /note="Helical"; /evidence="ECO:0000256|SAM:Phobius"; TRANSMEM 221..243; /note="Helical"; /evidence="ECO:0000256|SAM:Phobius"; TRANSMEM 280..298; /note="Helical"; …
UMAG_06485	A0A0D1E472	447	UMAG_06485	Uncharacterized protein	Structural similarity to Ste3	MTELSNEYKITILRYVIVSWTVICFWEHLIWLGNEFRIWRDLYAYAQHVVRRNLTRSAAELSSPVGNDLNDKTAARRLYSRRTSNATLVNSADACQSVALAGQRPPPLGRLLVILVRYTLLVCTALSFINYLGRPSDCSSIFTALWAAFAACWAFGSAIFLIRVYIIWDRSRRVLAFFLVLWIATLGGWAYDVTSYKAYTEHSIAWPDSWCVPAPDTKFRAFCWGLCLVFDFSVLTATLIKLRSGRSKKLNKAFRRRRSTSPSDEAKFDLECALPFTPCTTTRASITKQYLLHSNIAYFGIAFAVNLTCFVVELTVNDSVLSHIPSPIAFALNPVLAVRSVLVAENYIRCQMEKAEQAQAQQVSRAGIGSFSPQVSWEVCDPLEVLVGKQPASSPFLSV…		TRANSMEM 12..32; /note="Helical"; /evidence="ECO:0000256|SAM:Phobius"; TRANSMEM 111..129; /note="Helical"; /evidence="ECO:0000256|SAM:Phobius"; TRANSMEM 141..162; /note="Helical"; /evidence="ECO:0000256|SAM:Phobius"; TRANSMEM 174..191; /note="Helical"; /evidence="ECO:0000256|SAM:Phobius"; TRANSMEM 219..240; /note="Helical"; /evidence="ECO:0000256|SAM:Phobius"; TRANSMEM 296..316; /note="Helical"; …
UMAG_06504	A0A0D1BU93	265	UMAG_06504	DUF7702 domain-containing protein		MAVPNEILVYEVFIGVYVLTFIATLVCGFRNGFSRAAGFFSLVLFSGIRLASNAMLTDQYYKHYSSIEEVKWGYILHGIGYSFLVTSVLSFLAIVHANANGLGDATAKGYKRPWLLRLLHLVNIGALVLLITGYSKSGEVFDGAHPDTKLNSMANIGDIIYCAITLVLFGYSSVLFPKTTGSTKQILSRIFLGLVFMAVRCGYATWHTYRVPFLGVNIWVKLCLNYICEVLAVLAFVTIAFVRRDTEIYTSQKQYEFAPVGANYA		TRANSMEM 12..29; /note="Helical"; /evidence="ECO:0000256|SAM:Phobius"; TRANSMEM 36..52; /note="Helical"; /evidence="ECO:0000256|SAM:Phobius"; TRANSMEM 72..94; /note="Helical"; /evidence="ECO:0000256|SAM:Phobius"; TRANSMEM 114..134; /note="Helical"; /evidence="ECO:0000256|SAM:Phobius"; TRANSMEM 154..174; /note="Helical"; /evidence="ECO:0000256|SAM:Phobius"; TRANSMEM 186..206; /note="Helical"; /evi…
UMAG_10413	A0A0D1DYW8	358	UMAG_10413	Integral membrane protein		MSALPSPTLSTIDTHATAILIGIVIGEMLSFITLDVRLVKNMFLKRQVRAMPLAYLTTRYVMTIGIFGLAWITIPIVSSNHAHGESALHWLRSIALPLVFTSTSAILGFRAMILHFERPRLISYTIWTLLVSEFVGSVTVFYLAADARFSAQQEASSISIPISISPVWICVPLVIALIIDLIFTLIVVVPILHADNPRGDVLRMLLSDATFFGVFSIMVKVIAVALTVQFANKGGNPYLPIRMQTAASAIFACRIFRSQESFLSSWSERKAQPSLALVELEQTDAVAEARGKKTDDPERRGESVDGQEEGNHLAEGAQEKQEKVDKEKKGGPTVTTQECISEATLNHRCDDNQADHRI		TRANSMEM 16..39; /note="Helical"; /evidence="ECO:0000256|SAM:Phobius"; TRANSMEM 60..78; /note="Helical"; /evidence="ECO:0000256|SAM:Phobius"; TRANSMEM 90..109; /note="Helical"; /evidence="ECO:0000256|SAM:Phobius"; TRANSMEM 121..145; /note="Helical"; /evidence="ECO:0000256|SAM:Phobius"; TRANSMEM 165..192; /note="Helical"; /evidence="ECO:0000256|SAM:Phobius"; TRANSMEM 204..226; /note="Helical"; /ev…
UMAG_10525	A0A0D1C067	683	UMAG_10525	Uncharacterized protein		MVDINASMDWLETLCNGTTRLSTPNPHNLISAGIILPPYLSYDTFKDDAAIVAATLYCWEYLMTLPSEVQIYLFIPWRSPYLICFVLMRYTTLLAISLGLKATWHRQEGECLPFLEICTLLVQFSVSTALGWRTVAIWHKDPRIIVIIFLLLTTLMVFSALLILSFKPQRLWNGTCVLVEDGNYAFFSLAWFYAGTVVYDTIVIVLSTCCLWRRHTSEEVPDCVRGDDANAANSSNNDEAYRIRPQRNRIRLLLFRMTSNGVLYLGISTVFNIVCCIVVYHNQEHAQDLLILYSSVMWIVCQRLVLLEIKETWRGRLASDEWKDTEKDETDKLIARILQTSWSAKAPPSMTGKAYLAGAEDKAQELVLSLSVDSCLKSAPVPGCTGCASLARTARISSS…		TRANSMEM 144..164; /note="Helical"; /evidence="ECO:0000256|SAM:Phobius"; TRANSMEM 184..206; /note="Helical"; /evidence="ECO:0000256|SAM:Phobius"; TRANSMEM 261..280; /note="Helical"; /evidence="ECO:0000256|SAM:Phobius"
UMAG_11073	A0A0D1E0T5	819	UMAG_11073	G-protein coupled receptors family 1 profile domain-containing protein	Structural similarity to Ste3	MSARTVYDSHLSWSILLQDPSVRVSKETNQTDAFQRESVGSVGNNIDMAICCLSFVGAMAIILPYMLNRKSRKLRHILILGLATSDLVTSIAIIITTALLVSNVNLVRHNAPCTFLGYILVSSIFSQHLWNLSIAIVTYVILVFPLSSFTLTVERRVRWLWPIFWLISFIVNAIPFGFGGFGFRGGYCAITTGFYFSSIFQFVPRAIVFVVILCLYTHLFFFLRRTNLFSKAHTSNSLSQKNPHSLHRSQHASHTNQLNTANPSCNTQQPHHHPFTNEASLTANAHTLLPASAASAASAASAASATSSAAAHSRKTSSGSRIMPPVLNKNDSNLHLAIRRRSSSLGDVDNSLELATLESASRRKGSASDAPASTTDPALSRLLPYSIHPNPTAPAQQLS…		TRANSMEM 46..65; /note="Helical"; /evidence="ECO:0000256|SAM:Phobius"; TRANSMEM 77..101; /note="Helical"; /evidence="ECO:0000256|SAM:Phobius"; TRANSMEM 129..151; /note="Helical"; /evidence="ECO:0000256|SAM:Phobius"; TRANSMEM 163..183; /note="Helical"; /evidence="ECO:0000256|SAM:Phobius"; TRANSMEM 203..223; /note="Helical"; /evidence="ECO:0000256|SAM:Phobius"; TRANSMEM 706..727; /note="Helical"; /…
UMAG_11434	A0A0D1CGP2	891	UMAG_11434	Uncharacterized protein	Class III, Carbon/Aminoacids	MSYSILNNQFNLPPPPPTSLFSTVRDEAGRAWFPDFTRDQDPVASLKQFVERLFYPHLRNSTFVQLKVLSVLTAIVGIWIFLIILRRVWERSFWLFRLVRRSNGTLVVPNAVTSFVAIESMFAILLIALCWEVVAWFQNQQSPKHIILWIGLTWLPLILGAWCTTVGVVYARPNALSFVSPQPGKPHSLALRMGITPTAVNVFVFSIPVIQVVSVVVPVVLAQKRYSWAFDHHQRWSASVQPGDVLSRDMLLDAQQIWFEVLDAAYLLSICMTVWEAWVCGLFICHCLAGGSLVATLRKQLTTLKSFKQNRTFSESFSVRNGESAHVRSPTNAYPNIVVGSDLDQHEGDIEKHAISPANGERMLSVQAPPRSLSTSSAVSGNTTLVSGDSNLQWSACHQ…		TRANSMEM 63..85; /note="Helical"; /evidence="ECO:0000256|SAM:Phobius"; TRANSMEM 106..134; /note="Helical"; /evidence="ECO:0000256|SAM:Phobius"; TRANSMEM 146..171; /note="Helical"; /evidence="ECO:0000256|SAM:Phobius"; TRANSMEM 199..221; /note="Helical"; /evidence="ECO:0000256|SAM:Phobius"; TRANSMEM 275..297; /note="Helical"; /evidence="ECO:0000256|SAM:Phobius"; TRANSMEM 475..496; /note="Helical"; …
UMAG_11506	A0A0D1DWD2	435	UMAG_11506	Uncharacterized protein		MNASRAPALNPEGMYAHAKPPPGMPISMAVAVGPYLVLSFVLSVMAGVNSALLAVYLHLFGGRSRDPWILKLAVLVSVGCNVSLALYAFVKSYTGNLFELYSETGYDVNKIDVYVIPFHTLQGIAVAIGQTYFALRISKLFDPHSMVVRLALSIALIGIAVQLTLINWFGAAFYAVGFKTHLLDPAKQRWVRAIINSWTVVYVLLDLSMVVTTVARLMVMWKQTSMDHARKVIFRLAIYSVQGQVLMTVSALSSLYLFSRSQTGWYTPMYLLSGALYTMVMLSNLIYRKVVAEGMKQAHVESQEMQPTQGKVDSLAKRPHTMEPNPKYRCSALQHGSHRVEQWQQHYSKQCALSRTPTNARDHDCHAQLAIEHDEHVDPWQSMALANAIAPTPLLPLAR…		TRANSMEM 35..57; /note="Helical"; /evidence="ECO:0000256|SAM:Phobius"; TRANSMEM 69..90; /note="Helical"; /evidence="ECO:0000256|SAM:Phobius"; TRANSMEM 114..135; /note="Helical"; /evidence="ECO:0000256|SAM:Phobius"; TRANSMEM 147..175; /note="Helical"; /evidence="ECO:0000256|SAM:Phobius"; TRANSMEM 195..215; /note="Helical"; /evidence="ECO:0000256|SAM:Phobius"; TRANSMEM 236..258; /note="Helical"; /e…
UMAG_11984	A0A0D1C0F9	328	UMAG_11984	Uncharacterized protein		MWSSLASASLVFLILYLILFSTLLTLFVLRKVPWKSRWLVLLLHVIVRLASQCCGLSFGVIGYRNINLLVAYYVLGAEGYFTLVVCTARFLIAWQRNNWAGYSWLEPVDHTKKRPRFTFLERLKGLFRWKAGSSNQWIMVTDWLLIAANAIIVAGGSLSSAAYTDSDLSASQMYSKLDAAEAMRATGQAVFLAINVALLVCIAVSMHQHRHYRFDHATRIDSDIASAQKAPQQHKRPWYAHPTLLQLLLTWPLLTVRGIFGVLQAVLPDLNYFNPEVYDVNGLTRQFVIEETCMVTLMEFISATILTMTFFATRPESRLRREVSVSSA		TRANSMEM 6..29; /note="Helical"; /evidence="ECO:0000256|SAM:Phobius"; TRANSMEM 41..63; /note="Helical"; /evidence="ECO:0000256|SAM:Phobius"; TRANSMEM 69..92; /note="Helical"; /evidence="ECO:0000256|SAM:Phobius"; TRANSMEM 143..163; /note="Helical"; /evidence="ECO:0000256|SAM:Phobius"; TRANSMEM 183..204; /note="Helical"; /evidence="ECO:0000256|SAM:Phobius"
UMAG_12096	A0A0D1C859	331	UMAG_12096	Phospholipid-translocating ATPase		MVLVSDCHHVDLRPDSPCNAKNSNYGFQPELWVGILFSTLFGLTMLIHIGLLVFYRGLPKFMIVAVVAAAGELAGWIARTYGHVDPFNRDAYIAQIVCLILSPAFISAVNYMAFQNVMDFYGSKWSRIPRKYYVIGFCIGDLCSLVVQAIGGALSAEATTQDEVNLGKNIAIAGVSIQVAVSAPFMFLYLDYSFRRLREWGNLSKSQRPYPKLEIFNAVIGISTLFILIRCIYRIVEMSEGWLGRLATTPVYFNILDALMILLAVGIFIPFYPAWLLPPNKDKGAVYNAAEFAPVQHFSMSDKCYPQTSTAATTTPVGSTSPSSYHGHSQA		TRANSMEM 31..54; /note="Helical"; /evidence="ECO:0000256|SAM:Phobius"; TRANSMEM 61..79; /note="Helical"; /evidence="ECO:0000256|SAM:Phobius"; TRANSMEM 91..111; /note="Helical"; /evidence="ECO:0000256|SAM:Phobius"; TRANSMEM 132..150; /note="Helical"; /evidence="ECO:0000256|SAM:Phobius"; TRANSMEM 170..194; /note="Helical"; /evidence="ECO:0000256|SAM:Phobius"; TRANSMEM 215..236; /note="Helical"; /ev…
UMAG_12292	A0A0D1DTE4	1087	UMAG_12292	Uncharacterized protein		MGSASPLPLALPNIVKAPDGSFGPSLSGFPLSANATIQELATFVDALALKVYPKGYWQLTWALNTVNLVTFFTVTLALRAYRSRNNSVPFWLFKLEQRSYPVHQVHRVKRRLKAFENLVSSTARASTPSCNLEGKCFENNHSGTGEMVGKKSEARMGWFITASCVNCHLILTSAYVILLFIQTIQSYVIRSSNTSPALLEPGVLDCIKMLFIFSTAFFAALGYIALLLPFVPPWLWNCSVFCLYASATTIGLASGCKAALSASKLNAYRTYMYKAIPYISRLDAATGDGFSAVDPATPTTWRMVLFAIAIQAYAESLDQRKWQIIYVGLIAVGGFTLGVVYLCILVLLVRVVAKELVQLRSSPSSLSTKQADGLVRPDTAVLASTAPHSPLPGPATQVL…		TRANSMEM 59..81; /note="Helical"; /evidence="ECO:0000256|SAM:Phobius"; TRANSMEM 156..181; /note="Helical"; /evidence="ECO:0000256|SAM:Phobius"; TRANSMEM 202..228; /note="Helical"; /evidence="ECO:0000256|SAM:Phobius"; TRANSMEM 324..353; /note="Helical"; /evidence="ECO:0000256|SAM:Phobius"; TRANSMEM 584..604; /note="Helical"; /evidence="ECO:0000256|SAM:Phobius"
UMAG_12321	A0A0D1DN63	363	UMAG_12321	PQ-loop-domain-containing protein	Class VI, PQ-loop	MPSYRSSTALRLLASAASLLLLATLASAQPSSFLISSSDSLSSSTSKHPKHDNSPYKKQLREEWSSIMGWVSIACWVLPSFSQMHQNYVSKSAEGLSITFVIIWLAGDALNAAGAWFQGLLWTMIVLALYYCTCDCILIFQYWYYRKYYHRGIKISTISASLEANERTPLIADGSVIDDDLSSKDDDDDDDESSLRTQLILYTLAALLVVATGVAAWWVAEHHYGSDDDNSQPVPKPEPEPVGWRWDAQVAGWLSAILYLSSRVPQILKNRTTKCEGLSLALFVFAVAGNLTYVASILLKSTQHDYLVESFSWLVGSLGTVFLDFIVLAQFIHYRKARKDIHRLRRSSIAQHQQRPRLEPPTA		TRANSMEM 64..81; /note="Helical"; /evidence="ECO:0000256|SAM:Phobius"; TRANSMEM 93..114; /note="Helical"; /evidence="ECO:0000256|SAM:Phobius"; TRANSMEM 120..145; /note="Helical"; /evidence="ECO:0000256|SAM:Phobius"; TRANSMEM 199..220; /note="Helical"; /evidence="ECO:0000256|SAM:Phobius"; TRANSMEM 250..268; /note="Helical"; /evidence="ECO:0000256|SAM:Phobius"; TRANSMEM 280..299; /note="Helical"; /…	Laat-1 family
