## Extended Data Tables for "A co-evolved peptide-GPCR system senses host entry to drive fungal infection": Extended_Data_Table_02.xlsx

### Sheet: Tabelle1
Extended Data Table 2. Crystallographic data collection and refinement statistics
	Pit2
Data collection
Space group	P 61 2 2
Cell dimensions
a, b, c (Å)	94.783 94.783 64.585
a, b, g (°)	90 90 120
Resolution (Å)	27.97 - 2.35 (2.434 - 2.35)
I / sI	15.33 (0.57)
Completeness (%)	99.95 (100.00)
Redundancy	17.3 (19.0)
CC1/2	0.998 (0.908)
Refinement
Resolution (Å)	27.97 - 2.35
No. reflections	7239 (671)
Rwork / Rfree	0.231 / 0.274
No. atoms
Protein	979
Ligand/ion	0
Water	19
B-factors
Protein	56.71
Ligand/ion	0.00
Water	52.60
Ramachandran (%)
favored	97.37
allowed	23043
outliers	0.00
R.m.s. deviations
Bond lengths (Å)	0.010
Bond angles (°)	1.12
*Values in parentheses are for highest-resolution shell.
