## Extended Data Tables for "A co-evolved peptide-GPCR system senses host entry to drive fungal infection": Extended_Data_Table_03.xlsx

### Sheet: Tabelle1
Extended Data Table 4. Plant infection disease scoring
										Scoring according to Redkar 2016 BioProtocol DOI: 10.21769/BioProtoc.1760
sum of all replicates
	dead	heavy tumors	big tumors	small tumors	anthocyans	chlorosis	healthy	total		Plant symptoms	Description
SG200	6	36	20	4	0	0	2	68		No symptom	The plant shows no signs of infection
UMa2223	0	0	0	0	0	45	22	67		Chlorosis	The plant shows chlorotic discolouration of the infected leaves (third leaf and younger)
IL78 k	0	0	0	2	0	43	27	72		Small tumors	The largest tumors of the plant are <1.5 mm
IL107 k	3	12	17	10	0	4	0	46		Normal tumors	Tumors of the plant are 2-4 mm in diameter
IL94 k	0	22	19	12	0	10	2	65		Heavy Tumors	Very strong tumors leading to a stunted growth of stem
IL95 k	0	2	10	29	0	24	0	65		Dead Plant	The plant is dead and looks necrotic after infection with U. maydis
IL96 k	1	17	23	18	0	10	0	69
IL98 g	0	0	0	6	0	47	9	62
percentage over all replicates
	dead	heavy tumors	normal tumors	small tumors	anthocyans	chlorosis	no symptoms
SG200	0.0882353	0.529412	0.294118	0.0588235	0	0	0.0294118
UMa2223	0	0	0	0	0	0.671642	0.328358
IL78 k	0	0	0	0.0277778	0	0.597222	0.375
IL107 k	0.0652174	0.26087	0.369565	0.217391	0	0.0869565	0
IL94 k	0	0.338462	0.292308	0.184615	0	0.153846	0.0307692
IL95 k	0	0.0307692	0.153846	0.446154	0	0.369231	0
IL96 k	0.0144928	0.246377	0.333333	0.26087	0	0.144928	0
IL98 g	0	0	0	0.0967742	0	0.758065	0.145161
Replicate 1
	dead	heavy tumors	big tumors	small tumors	anthocyans	chlorosis	healthy	total
SG200	2	13	6	0		0	2	23
UMa2223						12	9	21
IL78 k						8	15	23
IL94 k			8	7		7	0	23
IL95 k			4	10		8		22
IL96 k	1	3	9	6	0	2		21
IL98 g				3		16	1	20
IL107 k
Replicate 2
	dead	heavy tumors	big tumors	small tumors	anthocyans	chlorosis	healthy	total
SG200	3	15	4	0				22
UMa2223						15	9	24
IL78 k				2		16	7	25
IL107 k		5	7	9		4		25
IL94 k		16	2			1	2	21
IL95 k		1	3	8		9		21
IL96 k		10	5	5		4		24
IL98 g				1		12	8	21
Replicate 3
	dead	heavy tumors	big tumors	small tumors	anthocyans	chlorosis	healthy	total
SG200	1	8	10	4				23
UMa2223						18	4	22
IL78 k						19	5	24
IL107 k	3	7	10	1				21
IL94 k		6	9	5		2		22
IL95 k		1	3	11		7		22
IL96 k		4	9	7		4		24
IL98 g				2		19		21
