## Extended Data Tables for "A co-evolved peptide-GPCR system senses host entry to drive fungal infection": Extended_Data_Table_04.xlsx

### Sheet: Tabelle1
Extended Data Table 4. Time required to complete a cell division in each treatment per field of view (FOV). Fungal cells divided significantly faster upon Pit2 peptide exposure as judged by the time between two budding events compared across n = 3 using a Kolmogorov–Smirnov (KS) test, each biological replicate contained at least 24 cells.
FOV	Pit2 exposed (min)	control (min)
1	156.0	188.0
2	na	na
3	175.0	192.5
4	160.0	260.0
mean	167.5	226.3
Std	10.0	40.3
Kstest2()	1
p-value	0.032
