## Extended Data Tables for "A co-evolved peptide-GPCR system senses host entry to drive fungal infection": Extended_Data_Table_05.xlsx

### Sheet: id_mapping_ensemble_gene_names
From	Entry	Entry Name	Gene Names	Organism	Pit2_hom_name	Pit2_hom_seq
A0A316YYD7	A0A316YYD7	A0A316YYD7_9BASI	FA10DRAFT_277847	Acaromyces ingoldii
A0A0P1BAX0	A0A0P1BAX0	A0A0P1BAX0_9BASI		Ceraceosorus bombacis
A0A316W1K3	A0A316W1K3	A0A316W1K3_9BASI	IE81DRAFT_366184	Ceraceosorus guamensis	IE81DRAFT_329844	MTQKLLFGCLCIALLSLSSRTIQAVPVFESIVAMETSGAFEQLSHRYSVPISAASNLVKRFPIDGNPFARFFFPDQPPAEQEPPTKHPKKECHLSDHPNPFWTGPWRKMPQCQE
A0A316UP03	A0A316UP03	A0A316UP03_9BASI	BDZ90DRAFT_40090	Jaminaea rosea
A0A316UR61	A0A316UR61	A0A316UR61_9BASI	BDZ90DRAFT_279810	Jaminaea rosea
A0A316UW55	A0A316UW55	A0A316UW55_9BASI	BDZ90DRAFT_142129	Jaminaea rosea
A0A316UWH0	A0A316UWH0	A0A316UWH0_9BASI	BDZ90DRAFT_232444	Jaminaea rosea
V5ESW0	V5ESW0	V5ESW0_KALBG	PSEUBRA_SCAF3g03560	Kalmanozyma brasiliensis (strain GHG001) (Yeast) (Pseudozyma brasiliensis)
A0A316VJK7	A0A316VJK7	A0A316VJK7_9BASI	FA14DRAFT_179049	Meira miltonrushii
A0A077R026	A0A077R026	A0A077R026_9BASI		Melanopsichium pennsylvanicum 4
W3VNV2	W3VNV2	W3VNV2_MOEAP	PaG_03082	Moesziomyces aphidis (Pseudozyma aphidis)	PaG_03081	MWRLGQFVAVAAIAACLVHLSSAAATPRLRRAIVGDANDERPLGRRWFIDWGGSLGRLPSRDDMITPIDPVNLEAHRAATESAWEAYRRRLAREQAEYWNVIFGGHTPP
A0A0D1E6B3	A0A0D1E6B3	PIT1_MYCMD	PIT1 UMAG_01374	Mycosarcoma maydis (Corn smut fungus) (Ustilago maydis)	UMAG_01375	MLFRSAFVLLIVAFASACLVQHVQAKQIPVRRSLSTDASMSSAAGKLNRRWWFGFTGSLGKEPDNGQVQIKIIPDALIIKNPPANKDDLNKLIENLKRKHPRFKTVVMPTDPNGDVVIWE
A0A316U1I1	A0A316U1I1	A0A316U1I1_9BASI	BCV69DRAFT_300481	Pseudomicrostroma glucosiphilum	BCV69DRAFT_278329	MIALRAILLLAALLSVHIATARAINPTESQSNAKRFGVGIPVGDDAVAVGQTPNQGSSEVHRRFSFSNGGARLPGNVKTGGDQIGIAGRGEKPARRFSLGGLTGKTHIPVEIGIADRDTAEQPGAERRVFVSASQDDFWHGAVADGHSGSGKVHKEGLFSFAGVGAGVGIASTSIERAHLEVEEEGSVEQEKRFSFSGGGSRVGIAGAAEENEKRFSFAGMGGRVGIAGIAEKRAAAAAAAAEDASAKRAAAPHPLN
A0A316U222	A0A316U222	A0A316U222_9BASI	BCV69DRAFT_52216	Pseudomicrostroma glucosiphilum
M9M2W9	M9M2W9	M9M2W9_PSEA3	PANT_12d00028	Pseudozyma antarctica (strain T-34) (Yeast) (Candida antarctica)
A0A081CE20	A0A081CE20	A0A081CE20_PSEA2	PAN0_007c3132	Pseudozyma antarctica (Yeast) (Candida antarctica)	PAN0_007d3131	MQRLGSAQAPSLLASFSAPSDNPAGRNHALSSLHQDKPLVHRSIMWRLGQFVVVAAIAACLVHLSSAAATPRLRRAVVGDTNDERPLLRRWFIDWGGSLGRLPSRDDMITPVDPANFEAHRAATESAWEAYRRRLAREQAEYWNVIFGGHTPP
A0A5C3EVY3	A0A5C3EVY3	A0A5C3EVY3_9BASI	PSFLO_00800	Pseudozyma flocculosa
A0A061H6V2	A0A061H6V2	A0A061H6V2_9BASI	PFL1_04022	Pseudozyma flocculosa PF-1
R9P6L2	R9P6L2	R9P6L2_PSEHS	PHSY_004446	Pseudozyma hubeiensis (strain SY62) (Yeast)	PHSY_004445	MSRSNAHRLEQETSTGQPNCHQKRSRFDSDTRCSDNTERCFKSASSKPTAQIPLIRRSLSPSPAPAASKLDRRWWFGWSASLGKEPDDARVGVHYIPPHWIFDHPPADSDAFARWLARLRQQQPDFIQVTLPGGESNKAGTIVVGDPETP
A0A4U7KXZ8	A0A4U7KXZ8	A0A4U7KXZ8_9BASI	EX895_001971	Sporisorium graminicola	EX895_001972	MMLVHSPRALFVALVALCLVHHVQAVQMPAMRRSLSSTTATNNNKVDDTAAAAAGESSAQNLVRRWWWGWPSSLGRLEDNQILYIPPELIQTHTPAEVAAWTKYLERVHRVHPDWKRVSWTPNGPVGFKPSGAEEGKH
E6ZU77	E6ZU77	E6ZU77_SPORE	sr10528	Sporisorium reilianum (strain SRZ2) (Maize head smut fungus)	sr10529	MLVHSARAFVAALLLGLVLHVHAMPAMRRSLSSHADAGAAGGSTLGKLARRWFFDFGGALSRWDVAPILRIPEDVAKAHSRAEVARWEVYLERVHREHPDWQYVHWTDNGPIGYKSH
A0A2N8U9Q3	A0A2N8U9Q3	A0A2N8U9Q3_9BASI	SRS1_10528	Sporisorium reilianum f. sp. reilianum	SRS1_10529	MLVHSARAFVAALLLGLVLHVHAIQMPAMRRSLSSHADAGAAGGSTLGKLARRWFFNFGGSLAPLDAVPIFEIPKSLIKTHKPAEVTKWEVFLQRVHRKHPDWTHVHWTTDGPVGYKGH
A0A0F7S815	A0A0F7S815	A0A0F7S815_9BASI	SSCI32480.1 SPSC_03676	Sporisorium scitamineum	SPSC_03677	MLVHSAPAFIATLVALCLAQHVQAIQLPAIRRSLTHNDDAANLERRWFWNFGSSLGRSPDNNALIVPEDMIKKHTAALVTEWQTYLNEMHRQHPNWKRIDWRDDGPAGFARWESEKQGRSH
A0A0X8I8B3	A0A0X8I8B3	A0A0X8I8B3_9BASI		Sporisorium scitamineum
A0A317XZ31	A0A317XZ31	A0A317XZ31_9BASI	BCV70DRAFT_224840	Testicularia cyperi
A0A177TVS9	A0A177TVS9	A0A177TVS9_9BASI	A4X13_0g2291	Tilletia indica
A0A316Z6K0	A0A316Z6K0	A0A316Z6K0_9BASI	FA09DRAFT_362519	Tilletiopsis washingtonensis
A0A1K0G092	A0A1K0G092	A0A1K0G092_9BASI	UBRO2_03035 UBRO_02063	Ustilago bromivora	UBRO_02064	MLHYLGRLFLVAALAVACLRPAVQATQNRPLRRAIVGDNNDNYITKLHRRWYFLWPGSLVPKPPRDEEEHKVIYADWIVHHDPAHGSNVQKEIESAGLQSPTFIQVSVGESGSSSKRS
I2G5A4	I2G5A4	I2G5A4_USTHO	UHOR_02063	Ustilago hordei (Barley covered smut fungus)	UHOR_02064	MLHYLGRLFLVAALAVACLRPATQNRPLRRAIVGDNNDNYITKLHRRWYFLWPGSLAPKPPREGEEHKIIYADWIVHHDPAYNSNVQKEIELARLQNPTFIQVSVGESSSSSSSSSSKKS
A0A5C3DVT4	A0A5C3DVT4	A0A5C3DVT4_9BASI	UTRI_00984_B	Ustilago trichophora	UTRI_00983_B	MRSGHLLLLLTALVATCLLQNVEAGQIRPARRAIVADRFSPSSSSGGAKLNRRWFFGFSSALKPKDSRESAPVIVSNDRVQPHPSARETEHQHRVEKWNHEHPKEVHVKLVHMSDRGGSGRGTGGQ
A0A5C3DYK8	A0A5C3DYK8	A0A5C3DYK8_9BASI
A0A177UYX0	A0A177UYX0	A0A177UYX0_9BASI
A0A177VAK5	A0A177VAK5	A0A177VAK5_9BASI
A0A177VSG9	A0A177VSG9	A0A177VSG9_9BASI
