## Extended Data Tables for "A co-evolved peptide-GPCR system senses host entry to drive fungal infection": Extended_Data_Table_06.xlsx

### Sheet: Plasmids
Extended Data Table 3
Plasmid	Usage	Reference
pIL0017	Expression vector in E. coli with N-terminal 6 histidine tag and GB1 solubility tag	Zeng et al., 2024
pIL0030	Protein overexpression of UmPit2 with N-terminal 6 histidine tag and GB1 solubility tag	This work
pIL0084	Yeast GPCR expression vector of ScSte2 with N-terminal HA tag	Billerbeck et al., 2018
pIL0186	Yeast GPCR expression vector of UmGpe1 with N-terminal HA tag	This work
pIL0222	Protein overexpression of SrPit2 with N-terminal 6 histidine tag and GB1 solubility tag	This work
pIL0223	Protein overexpression of UhPit2 with N-terminal 6 histidine tag and GB1 solubility tag	This work
pIL0224	Level 0 plasmid containing UF of gpe1	This work
pIL0225	Level 0 plasmid containing DF of gpe1	This work
pIL0226	Plasmid used for deletion of gpe1	This work
pIL0231	Level 0 plasmid containing pGpe1	This work
pIL0232	Level 0 plasmid containing ORF of gpe1	This work
pIL0233	Plasmid for complementation of pGpe1 + gpe1_eGFP	This work
pIL0248	Yeast GPCR expression vector of UmGpe1 F30A with N-terminal HA tag	This work
pIL0249	Yeast GPCR expression vector of UmGpe1 W37A with N-terminal HA tag	This work
pIL0250	Yeast GPCR expression vector of UmGpe1 I41A with N-terminal HA tag	This work
pIL0251	Yeast GPCR expression vector of UmGpe1 V166A _ D167A with N-terminal HA tag	This work
pIL0254	Yeast GPCR expression vector of UmGpe1 C178A with N-terminal HA tag	This work
pIL0259	Yeast GPCR expression vector of SrGpe1 with N-terminal HA tag	This work
pIL0260	Yeast GPCR expression vector of UhGpe1 with N-terminal HA tag	This work
pIL0282	Level 0 plasmid containing ORF of gpe1 with point mutation F30A	This work
pIL0283	Level 0 plasmid containing ORF of gpe1 with point mutation W37A	This work
pIL0284	Level 0 plasmid containing ORF of gpe1 with point mutation I41A	This work
pIL0285	Level 0 plasmid containing ORF of gpe1 with point mutation V166A_D167A	This work
pIL0286	Level 0 plasmid containing ORF of gpe1 with point mutation C178A	This work
pIL0287	Plasmid for complementation of gpe1 with point mutation F30A	This work
pIL0288	Plasmid for complementation of gpe1 with point mutation W37A	This work
pIL0289	Plasmid for complementation of gpe1 with point mutation I41A	This work
pIL0290	Plasmid for complementation of gpe1 with point mutation V166A_D167A	This work
pIL0291	Plasmid for complementation of gpe1 with point mutation C178A	This work
pIL0302	Plasmid for complementation pGpe1 + gpe1	This work
pYTK002	Construction of peptide secretion vector-ConLS	This work
pYTK030	Construction of peptide secretion vector-pGAL1	This work
pYTK047	Construction of peptide secretion vector-GFP-drouput	This work
pYTK051	Construction of peptide secretion vector-tENO1	This work
pYTK072	Construction of peptide secretion vector-ConRE	This work
pYTK076	Construction of peptide secretion vector-HIS3	This work
pYTK082	Construction of peptide secretion vector-2micron	This work
pYTK083	Construction of peptide secretion vector-AmpR-ColE1	This work
pSB21	Construction of peptide secretion vector-MFα Signal peptide	This work
pML112	Peptide secretion vector	This work
pML 144	Empty secretion vector	This work
pML145	Peptide secretion vector for Pit2-1 peptide	This work
pML146	Peptide secretion vector for Pit2-2 peptide	This work
pML147	Peptide secretion vector for Pit2-3 peptide	This work
pML148	Peptide secretion vector for Pit2-4 peptide	This work
pML148	Peptide secretion vector for Pit2-5 peptide	This work
pML149	Peptide secretion vector for Pit2-7 peptide	This work
pML150	Peptide secretion vector for Pit2-8 peptide	This work
pML151	Peptide secretion vector for Pit2-9 peptide	This work
pML152	Peptide secretion vector for Pit2-10 peptide	This work
pML153	Peptide secretion vector for Pit2-11 peptide	This work
pML154	Peptide secretion vector for Pit2-12 peptide	This work
pML155	Peptide secretion vector for Pit2-13 peptide	This work

### Sheet: Primer
Number	Sequence	Description	Reference
oIA207_UmGpe1_Fw	actagtaaaATGGAGCGTCACGATGGTGA	Cloning	This work
oIA228_UmGpe1_Rv	ctcgagTTAggcatagtcgggcacgtcgtaggggtaggatccCATGTATGGGGCCGGAAGG	Cloning	This work
oIA268_SrPit2_Fw	ggtctcccatgggcATGCCAGCCATGCGTCG	Cloning	This work
oIA268_SrPit2_Rv	ggtctcctcgagGTGGCTCTTGTACCCAATGGGA	Cloning	This work
oIA268_UhPit2_Fw	ggtctcccatgggcAACAGACCTTTACGCAGAGCCATC	Cloning	This work
oIA268_UhPit2_Rv	ggtctcctcgagAGACTTCTTGCTGCTGCTGCTG	Cloning	This work
oIA287_UmGpe1_UF_fw	atGAAGACagGGAGAATATTAAGTCCGATGACAGCACGATATGCC	Cloning	This work
oIA288_UmGpe1_UF_rv	atGAAGACagCATTGGCCatctaGGCCCTTGACCAACTTGCTACGATGGACG	Cloning	This work
oIA289_UmGpe1_DF_fw	atGAAGACagGCTTGGCCtgagtGGCCTCAATCCGTGTAGTCGTGCCTGTG	Cloning	This work
oIA290_UmGpe1_DF_BbsI_rv	atGAAGACagtcgtCACTTGCAACAACCCAATCGTGAAGG	Cloning	This work
oIA291_UmGpe1_DF_BbsI_fw	atGAAGACagacgaCAATCACGAATGAAATTATGCGCAACCAACAATG	Cloning	This work
oIA292_UmGpe1_DF_rv	atGAAGACagAGCGAATATTCCGCAGAGGCAGACCCAG	Cloning	This work
oIA311_pGpe1_fw	atGAAGACagGGAGCACGATATGCCTCTCAAGATATTGGACG	Cloning	This work
oIA312_pGpe1_rv	atGAAGACagCATTCTTGACCAACTTGCTACGATGGACG	Cloning	This work
oIA313_UmGpe1_comp_fw	atGAAGACagAATGGAGCGTCACGATGGTGAAGAG	Cloning	This work
oIA314_UmGpe1_comp_BbsI_rv	atGAAGACagatacTGCGAGTACGACAGCTGTGAGC	Cloning	This work
oIA315_UmGpe1_comp_BbsI_fw	atGAAGACaggtatTCTTCCGACAGCGGTGGATACATC	Cloning	This work
oIA316_UmGpe1_comp_rv	atGAAGACagACCTgaCATGTATGGGGCCGGAAGGGG	Cloning	This work
oIA321_UmGpe1_cPCR_fw	CGAGGAGACATGAGATACCAGATG	cPCR	This work
oIA322_UmGpe1_cPCR_rv	CCACTTTGGGCGTATTCTTCATC	cPCR	This work
oIA329_UmGpe1 F30A_Fw	ggtctcaggcCTCGCAAGAAACCACCACCTG	Cloning	This work
oIA330_UmGpe1 F30A_Rv	ggtctcTggcCTTCATCAGCGAAATCACTTGCG	Cloning	This work
oIA331_UmGpe1 W37A_Fw	ggtctcaggccAATTTGCCCATCATGATCGCG	Cloning	This work
oIA332_UmGpe1 W37A_Rv	ggtctcTggcGGTGGTGGTTTCTTGCGAGAAC	Cloning	This work
oIA333_UmGpe1 I41A_Fw	ggtctcacgccATGATCGCGCAGGCGTTG	Cloning	This work
oIA334_UmGpe1 I41A_Rv	ggtctcTggcGGGCAAATTCCAGGTGGTGG	Cloning	This work
oIA387_UmGpe1 V166A _ D167A _Fw	ggtctcaCgccAAGGCGGATGCTTTGACTCCAG	Cloning	This work
oIA336_UmGpe1 V166A _ D167A _Rv	ggtctcTggcggcTCGATAGTTGGTCCACATGGCC	Cloning	This work
oIA407_UmGpe1 C177A_Fw	ggtctcaggccGCTCCTGCTGCCCAGGT	Cloning	This work
oIA408_UmGpe1 C177A_Rv	ggtctctggcCGTCCCCGCTGGAGTCAA	Cloning	This work
oIA420_SrGpe1_Fw	ggtctcactagtaaaATGCACCGTCACGATGGCA	Cloning	This work
oIA421_SrGpe1_Rv	ggtctcctcgagTTAggcatagtcgggcacgtcgtaggggtaggatccCAGGTACGGCATGGGGGGA	Cloning	This work
oIA422_UhGpe1_Fw	ggtctcactagtaaaATGGAGCGACACGATGGGTC	Cloning	This work
oIA423_UhGpe1_Rv	ggtctcctcgagTTAggcatagtcgggcacgtcgtaggggtaggatccCTGGAAGGGACCATCCGGA	Cloning	This work
ML215	GGTCTCATATGAAAGAaATGAGATTTCCTTC	MFα pre-pro region PCR amplification	This work
ML216	GGTCTCTCTTTTATCCAAAGATACCCC	MFα pre-pro region PCR amplification	This work
ML217	GCATCGTCTCAAAAGTGAGACCGAAAGTGAA	GFP-dropout PCR amplification	This work
ML218	ATGCCGTCTCAGGATCCTGAGACCTATAAACGCAG	GFP-dropout PCR amplification	This work
Pit2-1	GTCTCTCATGGTCTCAAAAGGAGAAGATGGTGGTTTGGATTCACTGGCTCATTGGGTAAGTAGGGATTGAGACCTGAGACGGCA	RRWWFGFTGSLGK peptide	This work
Pit2-2	GTCTCTCATGGTCTCAAAAGGAGATGGTGGTTCGGATTCACAGGTTCTCTTGGGAAGTAGGGATTGAGACCTGAGACGGCA	RWWFGFTGSLGK peptide	This work
Pit2-3	GTCTCTCATGGTCTCAAAAGGTGGTGGTTTGGTTTTACTGGTTCTTTGGGTAAGTAGGGATTGAGACCTGAGACGGCA	WWFGFTGSLGK peptide	This work
Pit2-4 Fw	AAAGGTGGTGGTTTGGTTTTACTGGTTCTTTGGGTTAG	WWFGFTGSLG peptide	This work
Pit2-4 Rv	ATCCCTAACCCAAAGAACCAGTAAAACCAAACCACCAC	WWFGFTGSLG peptide	This work
Pit2-5 Fw	AAAGGTGGTGGTTTGGTTTTACTGGTTCTTTGTAG	WWFGFTGSL peptide	This work
Pit2-5 Rv	ATCCCTACAAAGAACCAGTAAAACCAAACCACCAC	WWFGFTGSL peptide	This work
Pit2-6 Fw	AAAGGTGGTGGTTTGGTTTTACTGGTTCTTAG	WWFGFTGS peptide	This work
Pit2-6 Rv	ATCCCTAAGAACCAGTAAAACCAAACCACCAC	WWFGFTGS peptide	This work
Pit2-7 Fw	AAAGGTGGTGGTTTGGTTTTACTGGTTAG	WWFGFTG peptide	This work
Pit2-7 Rv	ATCCCTAACCAGTAAAACCAAACCACCAC	WWFGFTG peptide	This work
Pit2-8 Fw	AAAGGTGGTGGTTTGGTTTTACTTAG	WWFGFT peptide	This work
Pit2-8 Rv	ATCCCTAAGTAAAACCAAACCACCAC	WWFGFT peptide	This work
Pit2-9 Fw	AAAGGTGGTGGTTTGGTTTTTAG	WWFGF peptide	This work
Pit2-9 Rv	ATCCCTAAAAACCAAACCACCAC	WWFGF peptide	This work
Pit2-10 Fw	AAAGGTGGTTTGGTTTTACTGGTTCTTTGTAG	WFGFTGSL peptide	This work
Pit2-10 Rv	ATCCCTACAAAGAACCAGTAAAACCAAACCAC	WFGFTGSL peptide	This work
Pit2-11 Fw	AAAGGTTTGGTTTTACTGGTTCTTTGTAG	FGFTGSL peptide	This work
Pit2-11 Rv	ATCCCTACAAAGAACCAGTAAAACCAAAC	FGFTGSL peptide	This work

### Sheet: Strains
Strain	Genotype	Citation
Escherichia coli TOP10	F-, mcrA, (mrr-hsdRMSmcrBC), 80lacZM15, lacX74, deoR, recA1, araD139, (ara-leu) 7697, galU, galK, rpsL (StR), endA1, nupG	Thermo Fisher Scientific
Sporisorium reilianum (RK106) a2b2	CBS 131459	Kellner et al., 2011
Ustilago maydis	521
Ustilago hordei (RK110)	CBS 131472	Kellner et al., 2011
Saccharomyces cerevisiae JTy014	MATa, leu2Δ0, met15Δ0, ura3Δ0, his3Δ1, MFa1Δ, MFa2Δ, MFalpha1Δ, MFalpha2Δ, ste2Δ, ste3Δ, sst2Δ, far1Δ, bar1Δ, HO::FUS1p-coRFP-LEU2	Billerbeck et al., 2018
Ustilago maydis SG200	mfa1 pra1 mfa2 bW2 bE1 phleoR	Bölker et al., 1995
U. maydis UMa2223	mfa1 pra1 mfa2 bW2 bE1 phleoR pit2Δ	Doehlemann et al., 2011
U. maydis IL0078	mfa1 pra1 mfa2 bW2 bE1 phleoR gpe1Δ	This work
S. cerevisiae IL0080	MATa, leu2Δ0, met15Δ0, ura3Δ0, his3Δ1, MFa1Δ, MFa2Δ, MFalpha1Δ, MFalpha2Δ, ste2Δ, ste3Δ, sst2Δ, far1Δ, bar1Δ, HO::FUS1p-coRFP-LEU2	This work
	ste2::TDH3p-UmGpe1-STE2t
S. cerevisiae IL0088	MATa, leu2Δ0, met15Δ0, ura3Δ0, his3Δ1, MFa1Δ, MFa2Δ, MFalpha1Δ, MFalpha2Δ, ste2Δ, ste3Δ, sst2Δ, far1Δ, bar1Δ, HO::FUS1p-coRFP-LEU2	This work
	ste2::TDH3p-UhGpe1-STE2t
S. cerevisiae IL0089	MATa, leu2Δ0, met15Δ0, ura3Δ0, his3Δ1, MFa1Δ, MFa2Δ, MFalpha1Δ, MFalpha2Δ, ste2Δ, ste3Δ, sst2Δ, far1Δ, bar1Δ, HO::FUS1p-coRFP-LEU2	This work
	ste2::TDH3p-SrGpe1-STE2t
U. maydis IL0092	mfa1 pra1 mfa2 bW2 bE1 phleoR gpe1Δ upp3::pGpe1-UmGpe1-eGFP-Tnos	This work
U. maydis IL0094	mfa1 pra1 mfa2 bW2 bE1 phleoR gpe1Δ upp3::pGpe1-UmGpe1_F30A-Tnos	This work
U. maydis IL0095	mfa1 pra1 mfa2 bW2 bE1 phleoR gpe1Δ upp3::pGpe1-UmGpe1_W37A-Tnos	This work
U. maydis IL0096	mfa1 pra1 mfa2 bW2 bE1 phleoR gpe1Δ upp3::pGpe1-UmGpe1_I41A-Tnos	This work
U. maydis IL0097	mfa1 pra1 mfa2 bW2 bE1 phleoR gpe1Δ upp3::pGpe1-UmGpe1_V166A_D167A-Tnos	This work
U. maydis IL0098	mfa1 pra1 mfa2 bW2 bE1 phleoR gpe1Δ upp3::pGpe1-UmGpe1_C178A-Tnos	This work
U. maydis IL0107	mfa1 pra1 mfa2 bW2 bE1 phleoR gpe1Δ upp3::pGpe1-UmGpe1-Tnos	This work
S. cerevisiae IL0108	MATa, leu2Δ0, met15Δ0, ura3Δ0, his3Δ1, MFa1Δ, MFa2Δ, MFalpha1Δ, MFalpha2Δ, ste2Δ, ste3Δ, sst2Δ, far1Δ, bar1Δ, HO::FUS1p-coRFP-LEU2	This work
	ste2::TDH3p-UmGpe1_F30A-STE2t
S. cerevisiae IL0109	MATa, leu2Δ0, met15Δ0, ura3Δ0, his3Δ1, MFa1Δ, MFa2Δ, MFalpha1Δ, MFalpha2Δ, ste2Δ, ste3Δ, sst2Δ, far1Δ, bar1Δ, HO::FUS1p-coRFP-LEU2	This work
	ste2::TDH3p-UmGpe1_W37A-STE2t
S. cerevisiae IL0110	MATa, leu2Δ0, met15Δ0, ura3Δ0, his3Δ1, MFa1Δ, MFa2Δ, MFalpha1Δ, MFalpha2Δ, ste2Δ, ste3Δ, sst2Δ, far1Δ, bar1Δ, HO::FUS1p-coRFP-LEU2	This work
	ste2::TDH3p-UmGpe1_I42A-STE2t
S. cerevisiae IL0111	MATa, leu2Δ0, met15Δ0, ura3Δ0, his3Δ1, MFa1Δ, MFa2Δ, MFalpha1Δ, MFalpha2Δ, ste2Δ, ste3Δ, sst2Δ, far1Δ, bar1Δ, HO::FUS1p-coRFP-LEU2	This work
	ste2::TDH3p-UmGpe1_V166A_D167A-STE2t
S. cerevisiae IL0112	MATa, leu2Δ0, met15Δ0, ura3Δ0, his3Δ1, MFa1Δ, MFa2Δ, MFalpha1Δ, MFalpha2Δ, ste2Δ, ste3Δ, sst2Δ, far1Δ, bar1Δ, HO::FUS1p-coRFP-LEU2	This work
	ste2::TDH3p-UmGpe1_C178A-STE2t
S. cerevisiae IL0113	MATa, leu2Δ0, met15Δ0, ura3Δ0, his3Δ1, MFa1Δ, MFa2Δ, MFalpha1Δ, MFalpha2Δ, ste2Δ, ste3Δ, sst2Δ, far1Δ, bar1Δ, HO::FUS1p-coRFP-LEU2	This work
	ste2::TDH3p-UmGpe1_M42A-STE2t
U. maydis UMa2932	mfa1 pra1 mfa2 bW2 bE1 phleoR gpe1Δ ip::pOtef-UmGpe1-eGFP-Tnos
